# An automated workflow for multi-omics screening of microbial model organisms

**DOI:** 10.1101/2022.07.18.500181

**Authors:** Stefano Donati, Matthias Mattanovich, Pernille Hjort, Simo Abdessamad Baallal Jacobsen, Sarah Dina Blomquist, Drude Mangaard, Nicolas Gurdo, Felix Pacheco Pastor, Jérôme Maury, Rene Hanke, Markus J. Herrgård, Tune Wulff, Tadas Jakočiūnas, Lars Keld Nielsen, Douglas McCloskey

## Abstract

Multi-omics datasets are becoming of key importance to drive discovery in fundamental research as much as generating knowledge for applied biotechnology. However, the construction of such large datasets is usually time-consuming and expensive. Automation is needed to overcome these issues by streamlining workflows from sample generation to data analysis. Here, we describe the construction of a complex workflow for the generation of high-throughput microbial multi-omics datasets. The workflow comprises a custom-built platform for automated cultivation and sampling of microbes, sample preparation protocols, analytical methods for sample analysis and automated scripts for raw data processing. We demonstrate possibilities and limitations of such workflow in generating data for three biotechnologically relevant model organisms, namely *Escherichia coli*, *Saccharomyces cerevisiae*, and *Pseudomonas putida*.
