## Supplementary Table 2 for "An automated workflow for multi-omics screening of microbial model organisms"

### Sheet: 96 well plates
rates obtained with 3 measurements from three dilutions											rates obtained considering starting concentration and 1 measurement
Escherichia coli (aerobic)	Rate (mmol/gDCW/h):										Escherichia coli (aerobic)	Rate (mmol/gDCW/h):
	L-lactate	Acetate	Ethanol	Formate	Glucose	Pyruvate	Succinate	Gluconate	Glycerol			L-lactate	Acetate	Ethanol	Formate	Glucose	Pyruvate	Succinate	Gluconate	Glycerol
rep1		3.38838		3.56162	-7.77569						rep1		4.21404		3.0246	-6.72114
rep2		3.11192		3.20541	-7.31362						rep2		3.89547		2.74792	-6.46624
rep3		3.94517		4.08626	-8.69225						rep3		4.61011		3.28138	-7.59682
AVERAGE		3.48182		3.61776	-7.92719						AVERAGE		4.23987		3.01797	-6.92807
CV%		13.0583		13.096	9.30051						CV%		8.82975		9.24339	8.9937
STDEV		0.424414		0.443104	0.701692						STDEV		0.358025		0.266788	0.593017
Escherichia coli (anaerobic)	Rate (mmol/gDCW/h):										Escherichia coli (anaerobic)	Rate (mmol/gDCW/h):
	L-lactate	Acetate	Ethanol	Formate	Glucose	Pyruvate	Succinate	Gluconate	Glycerol			L-lactate	Acetate	Ethanol	Formate	Glucose	Pyruvate	Succinate	Gluconate	Glycerol
rep1	3.74705	6.93219		25.1655	-15.5504		0.564451				rep1	2.51935	5.58168		20.6293	-9.55509		0.564451
rep2	4.60094	7.83868		30.492	-16.8283		0.61913				rep2	2.62513	5.723		21.5338	-10.6518		0.61913
rep3	3.60426	6.87048		26.0497	-10.7119		0.506219				rep3	2.1651	4.96132		19.0084	-13.2673		0.506219
AVERAGE	3.98408	7.21378		27.2357	-14.3635		0.563267				AVERAGE	2.43653	5.422		20.3905	-11.1581		0.563267
CV%	12.9124	7.33949		10.2572	19.9284		9.54142		14.3635		CV%	9.36696	7.16815		6.06943	18.8767		9.54142
STDEV	0.538963	0.542053		2.85445	3.22628		0.0564653				STDEV	0.240941	0.405168		1.27953	1.9072		0.0564653
Pseudomonas putida (aerobic)	Rate (mmol/gDCW/h):										Pseudomonas putida (aerobic)	Rate (mmol/gDCW/h):
	L-lactate	Acetate	Ethanol	Formate	Glucose	Pyruvate	Succinate	Gluconate	Glycerol			L-lactate	Acetate	Ethanol	Formate	Glucose	Pyruvate	Succinate	Gluconate	Glycerol
rep1	0.104505				-11.0193		0.05526	1.73308			rep1	0.108978				-17.5634		0.100343	3.01428
rep2	0.108222				-10.8098		0.0532474	1.85156			rep2	0.108206				-16.6817		0.0966387	2.98546
rep3	0.0648541				-7.30379		0.0577309	1.15573			rep3	0.113309				-17.1201		0.0948666	3.0289
AVERAGE	0.0925271				-9.71098		0.0554128	1.58012			AVERAGE	0.110165				-17.1217		0.0972827	3.00955
CV%	22.5993				19.1241		4.13911	20.7709			CV%	2.53292				2.5747		2.83706	0.736797
STDEV	0.0240375				2.08731		0.00224562	0.372281			STDEV	0.00275056				0.440854		0.00279424	0.022103
Saccharomyces cerevisiae	Rate (mmol/gDCW/h):										Saccharomyces cerevisiae	Rate (mmol/gDCW/h):
	L-lactate	Acetate	Ethanol	Formate	Glucose	Pyruvate	Succinate	Gluconate	Glycerol			L-lactate	Acetate	Ethanol	Formate	Glucose	Pyruvate	Succinate	Gluconate	Glycerol
rep1	3.82102	1.20121	30.4574		-19.8429				2.81737		rep1	4.58759	1.33561	38.5131		-24.405				3.35635
rep2	3.72774	1.22465	29.5546		-17.7474				2.73918		rep2	4.35519	1.31352	34.7525		-22.8735				3.18663
rep3	3.95826	1.37693	28.3057		-20.5824				2.9495		rep3	4.70899	1.46927	35.2162		-23.3651				3.46746
AVERAGE	3.83568	1.2676	29.4393		-19.3909				2.83535		AVERAGE	4.55059	1.3728	36.1606		-23.5479				3.33681
CV%	3.07217	7.86601	3.6009		7.82416				3.8263		CV%	4.02061	6.36199	5.59743		3.30773				4.32314
STDEV	0.115955	0.0954093	1.08049		1.47056				0.106305		STDEV	0.179777	0.0842688	2.0505		0.781924				0.141431

### Sheet: Flasks
Escherichia coli (aerobic)	Rate (mmol/gDCW/h):
	L-lactate	Acetate	Ethanol	Formate	Glucose	Pyruvate	Succinate	Gluconate	Glycerol
rep1		1.58955			-6.85438
rep2		1.07859			-7.92828
rep3		1.32886			-6.41306
AVERAGE		1.33233			-7.06524
CV%		19.1516			10.5436
STDEV		0.255496			0.77931
Escherichia coli (anaerobic)	Rate (mmol/gDCW/h):
	L-lactate	Acetate	Ethanol	Formate	Glucose	Pyruvate	Succinate	Gluconate	Glycerol
rep1		6.81177		16.3443	-9.58882		0.564451
rep2		7.79783	22.1521	18.5895	-12.2119		0.61913
rep3		8.95001	19.2519	19.33	-11.5465		0.506219
AVERAGE		7.8532	20.702	18.0879	-11.1157		0.563267
CV%		14.6505	9.25778	8.90116	12.5094		9.54142
STDEV		1.07019	2.0508	1.55476	1.36357		0.0564653
Pseudomonas putida (aerobic)	Rate (mmol/gDCW/h):
	L-lactate	Acetate	Ethanol	Formate	Glucose	Pyruvate	Succinate	Gluconate	Glycerol
rep1	0.0571381				-11.4909			1.06191
rep2	0.0701263				-11.41			1.53245
rep3	0.0648541				-5.45869			0.65509
AVERAGE	0.0640395				-9.4532			1.08315
CV%	10.2657				30.2135			33.8476
STDEV	0.00653228				3.45958			0.439065
Saccharomyces cerevisiae	Rate (mmol/gDCW/h):
	L-lactate	Acetate	Ethanol	Formate	Glucose	Pyruvate	Succinate	Gluconate	Glycerol
rep1	0.113717	0.62332	11.082		-7.38748				1.08316
rep2	0.0865911	0.543884	7.99354		-15.3033				0.899369
rep3	0.121988	0.845514	16.5755		-18.361				1.74467
AVERAGE	0.107432	0.670906	11.8837		-13.6839				1.2424
CV%	18.4882	26.7896	45.5745		49.916				44.85
STDEV	0.0185167	0.156344	4.3468		5.66316				0.444582
